# Comparing methylation levels assayed in GC-rich regions with current and emerging methods

**DOI:** 10.1101/2023.09.06.556603

**Authors:** Dominic Guanzon, Jason P Ross, Chenkai Ma, Oliver Berry, Yi Jin Liew

## Abstract

DNA methylation is an epigenetic mechanism that regulates gene expression, and for mammals typically occurs on cytosines within CpG dinucleotides. A significant challenge for methylation detection methods is accurately measuring methylation levels within GC-rich regions such as gene promoters, as inaccuracies compromise downstream biological interpretation of the data. To address this challenge, we compared methylation levels assayed using four different methods: Enzymatic Methyl-seq (EM-seq), whole genome bisulphite sequencing (WGBS), Infinium arrays (Illumina MethylationEPIC, “EPIC”), and Oxford Nanopore Technologies nanopore sequencing (ONT) applied to human DNA. Overall, all methods produced comparable and consistent methylation readouts across the human genome. The flexibility offered by current gold standard WGBS in interrogating genome-wide cytosines is surpassed technically by both EM-seq and ONT, as their coverages and methylation readouts are less prone to GC bias. These advantages are tempered by increased laboratory time (EM-seq) and higher complexity (ONT). We further assess the strengths and weaknesses of each method, and provide recommendations in choosing the most appropriate methylation method for specific scientific questions or translational needs.
