## Supplementary Files S1-S3 for "Comparing methylation levels assayed in GC-rich regions with current and emerging methods"

### Sheet: S1
Supplementary File S1. Compiled statistics from bismark log files.
Note: read rarefaction to shallowest library occurs pre-trimming (to 166,282,895 reads), hence usable post-trimming reads are slightly different.
"-ER" = EM-seq + rarefied; "-WR" = WGBS + rarefied
Mapping against GRCh38.p13 genome (with lambda/pUC19 genome in the same file as negative/positive controls respectively)
sample_id	mapped_genome	trimmed_reads	aligned_reads	mapping_rate	pre-dedup_reads	post-dedup_reads	post-dedup_pct_kept	CpG_meth	CHG_meth	CHH_meth	lambda_reads	lambda_meth	pUC19_reads	pUC19_meth
WR025V1ER	grch38p13_lambda_puc	166267013	125655875	0.7557	125655797	121528471	0.9672	0.801	0.003	0.003	6218	0.0017	344	0.9883
WR025V1WR	grch38p13_lambda_puc	166121793	140413738	0.8452	140413706	131164227	0.9341	0.808	0.004	0.004	6239	0.003	344	0.9783
WR025V9ER	grch38p13_lambda_puc	166270987	133417073	0.8024	133416953	125401997	0.9399	0.8	0.001	0.001	6229	0.001	343	0.9862
WR025V9WR	grch38p13_lambda_puc	166119521	140998005	0.8488	140997984	127947640	0.9074	0.808	0.004	0.004	6246	0.003	344	0.9761
WR069V1ER	grch38p13_lambda_puc	166249368	113903813	0.6851	113903782	111867274	0.9821	0.811	0.003	0.003	6211	0.0019	340	0.9868
WR069V1WR	grch38p13_lambda_puc	166138881	139883395	0.842	139883383	131825046	0.9424	0.81	0.004	0.004	6231	0.0031	342	0.9778
WR069V9ER	grch38p13_lambda_puc	166267053	132764246	0.7985	132764125	123746982	0.9321	0.805	0.001	0.001	6231	0.0008	345	0.9862
WR069V9WR	grch38p13_lambda_puc	166121754	140735471	0.8472	140735457	128024409	0.9097	0.813	0.004	0.004	6244	0.0031	346	0.9774
Mapping against 45S genome (no lambda/pUC19 genome in the same file)
sample_id	mapped_genome	trimmed_reads	aligned_reads	mapping_rate	pre-dedup_reads	post-dedup_reads	post-dedup_pct_kept	CpG_meth	CHG_meth	CHH_meth	lambda_reads	lambda_meth	pUC19_reads	pUC19_meth
WR025V1ER	hsap_45s	166267013	129619	0.0008	129429	124072	0.9586	0.244	0.014	0.007	NA	NA	NA	NA
WR025V1WR	hsap_45s	166121793	101421	0.0006	101277	93169	0.9199	0.248	0.005	0.004	NA	NA	NA	NA
WR025V9ER	hsap_45s	166270987	135574	0.0008	135370	126437	0.934	0.236	0.008	0.004	NA	NA	NA	NA
WR025V9WR	hsap_45s	166119521	101280	0.0006	101127	90616	0.8961	0.246	0.005	0.004	NA	NA	NA	NA
WR069V1ER	hsap_45s	166249368	101799	0.0006	101661	99159	0.9754	0.24	0.013	0.007	NA	NA	NA	NA
WR069V1WR	hsap_45s	166138881	102087	0.0006	101941	94749	0.9294	0.231	0.005	0.004	NA	NA	NA	NA
WR069V9ER	hsap_45s	166267053	111720	0.0007	111538	103554	0.9284	0.235	0.008	0.003	NA	NA	NA	NA
WR069V9WR	hsap_45s	166121754	86291	0.0005	86166	77667	0.9014	0.249	0.005	0.004	NA	NA	NA	NA
Pipeline steps:		Trimming		Mapping	Deduplication		Methylation extraction
Mean number of post-deduplicated reads
sample	mapped_genome	post-dedup_reads
EM-seq	grch38p13_lambda_puc	120636181	0.929828	of WGBS
WGBS	grch38p13_lambda_puc	1.2974e+08
EM-seq	hsap_45s	113306	1.27238	of WGBS
WGBS	hsap_45s	89050.2

### Sheet: S2
Supplementary File S2. Positions with significant beta differences for EM-seq vs. WGBS
Chromosome	Position	Mean Methylation EM-Seq	Mean Methylation WGBS	P-value	FDR
chr1	192132	0.176333	0.957095	8.88e-08	0.0203885
chr1	88275025	0.948788	0.0734618	1.94e-08	0.00867198
chr1	120068510	0.088869	0.943254	6.67e-08	0.0191408
chr1	122992632	0.11712	0.971764	5.72e-08	0.0187468
chr1	123410701	0.929535	0.186841	1.56e-07	0.0324706
chr1	124731562	0.0694131	0.957095	2.58e-13	5.93e-07
chr1	124872094	0.232375	0.97408	2.15e-10	0.000246574
chr1	143342147	0.285567	0.9761	9.22e-09	0.00528905
chr1	156161130	0.0492539	0.943254	7.88e-09	0.00528905
chr1	161454438	0.151204	0.954425	2.27e-08	0.00867198
chr1	207721387	0.738495	0.173112	8.19e-08	0.0203885
chr2	885738	0.262093	0.974911	1.52e-09	0.000468923
chr2	92233038	0.169051	0.968562	7.51e-11	3.92e-05
chr2	92386109	0.914204	0.1101	1.65e-07	0.0355549
chr2	93111337	0.202475	0.981914	1.09e-10	3.92e-05
chr2	93723435	0.0712759	0.983042	1.95e-19	4.2e-13
chr2	128862227	0.870426	0.176004	6.85e-09	0.00184237
chr2	129686780	0.037416	0.949478	1e-10	3.92e-05
chr2	129686804	0.0311195	0.949478	3.63e-11	3.9e-05
chr2	130963920	0.0812096	0.949478	1.06e-07	0.025421
chr2	191246101	0.037416	0.949478	1e-10	3.92e-05
chr3	151460882	0.21574	0.964355	7.61e-09	0.00414727
chr3	151460896	0.233556	0.971153	5.33e-10	0.000435598
chr3	151460939	0.28719	0.979529	8.36e-11	0.000136611
chr4	1472492	0.340783	0.975417	5.44e-08	0.0199459
chr4	49316608	0.0965214	0.903437	1.16e-12	1.69e-06
chr4	50430516	0.0831558	0.950458	1.19e-07	0.0291625
chr4	50522637	0.979822	0.218327	1.87e-10	0.000136955
chr4	107388185	0.735397	0.0643933	1.71e-07	0.0358144
chr4	188873670	0.0607236	0.950458	3.35e-09	0.00163927
chr4	190016275	0.246903	0.963818	1.16e-07	0.0291625
chr4	190022514	0.145439	0.950458	2.63e-07	0.0482267
chr5	19165217	0.906684	0.24935	1.17e-07	0.0222649
chr5	47796351	0.220458	0.980551	8.72e-09	0.00220356
chr5	47884474	0.0807549	0.948156	2.89e-07	0.0487203
chr5	47938838	0.982038	0.105137	3.65e-11	1.84e-05
chr5	48538512	0.0943562	0.96211	2.23e-09	0.000676598
chr5	48553323	0.0984509	0.968478	1.18e-09	0.000445565
chr5	48776259	0.964396	0.107186	5.5e-08	0.0119107
chr5	49972667	0.964396	0.0713142	3.72e-12	2.82e-06
chr5	71552115	0.977292	0.0903224	2.1e-13	3.18e-07
chr6	51202476	0.173458	0.971953	1.05e-08	0.0155466
chr7	6107431	0.380348	0.986311	1.14e-07	0.029867
chr7	59556138	0.0948086	0.973421	1.54e-11	1.21e-05
chr7	59578652	0.896892	0.403171	1.55e-07	0.0346771
chr7	61379569	0.0620216	0.96261	1.2e-13	1.89e-07
chr7	61970232	0.213265	0.974551	5.38e-09	0.00211198
chr7	62062201	0.159437	0.973421	5e-10	0.000261604
chr7	137927246	0.159534	0.96261	7.36e-08	0.0230941
chr8	45201140	0.0981009	0.961509	2.2e-08	0.00948931
chr8	45383315	0.979385	0.177929	1.6e-09	0.00206459
chr8	125363669	0.0645577	0.949113	8.81e-09	0.00569611
chr8	133055360	0.913331	0.104945	4.67e-08	0.0150949
chr9	45379305	0.175011	0.97187	5.84e-08	0.020546
chr9	65283637	0.0952217	0.944511	1.06e-07	0.0253164
chr9	66017322	0.308275	0.967944	6.9e-08	0.020546
chr9	90222201	0.377596	0.984403	4.16e-08	0.020546
chr9	113111446	0.0482167	0.944511	4.71e-09	0.00561711
chr12	22735411	0.936872	0.294356	2.82e-08	0.00895527
chr12	37018613	0.180121	0.977818	4.84e-08	0.00895527
chr12	86129702	0.843846	0.208897	4.32e-08	0.00895527
chr12	101509301	0.912865	0.298925	1.23e-08	0.00796077
chr12	121578610	0.110049	0.947206	4.03e-08	0.00895527
chr12	132244702	0.90484	0.104229	4.07e-09	0.00527617
chr12	132305174	0.0925803	0.960041	2.89e-08	0.00895527
chr13	16387951	0.0618141	0.951122	3.61e-09	0.00139869
chr13	16398910	0.0720719	0.948699	1.36e-07	0.0222996
chr13	16559356	0.277565	0.963035	2.87e-07	0.0391462
chr13	29788874	0.977075	0.125374	7.8e-08	0.0159348
chr13	111123895	0.98937	0.11445	1.29e-09	0.00105318
chr13	111666713	0.248871	0.96956	5.13e-09	0.00139869
chr14	17261864	0.225123	0.972828	2.49e-09	0.0010831
chr14	18002414	0.0800124	0.967663	6.32e-13	5.49e-07
chr15	19185358	0.983221	0.124593	1.96e-08	0.00554795
chr15	20878567	0.977917	0.0954053	1.5e-11	6.37e-06
chr15	21328100	0.249339	0.967825	1.95e-07	0.0414101
chr15	100512001	0.976523	0.0899594	7.98e-13	6.79e-07
chr16	36852329	0.976131	0.173196	1.09e-14	1.18e-08
chr16	86404697	0.175257	0.95707	6.43e-08	0.0349537
chr17	26307600	0.0970687	0.963318	5.15e-09	0.00599909
chr17	26774422	0.196244	0.954731	3.43e-08	0.0199958
chr18	17086331	0.81756	0.20766	4.02e-09	0.00094762
chr18	17466353	0.93325	0.317388	6.61e-08	0.00934016
chr18	18727507	0.986067	0.230596	7.03e-13	4.97e-07
chr18	19050364	0.832069	0.247402	3.71e-08	0.00655085
chr18	19903199	0.0982961	0.97067	2.66e-10	9.41e-05
chr19	24705765	0.969118	0.0912908	2.65e-11	2.83e-05
chr19	26815024	0.109176	0.978373	9.46e-10	0.000506949
chr20	26742370	0.972589	0.178844	5.41e-12	4.03e-06
chr20	27323274	0.758793	0.0615043	8.82e-08	0.0164451
chr20	57475113	0.188024	0.89111	8.03e-09	0.00299277
chr20	63455982	0.0535506	0.940453	3.27e-08	0.0081223
chr21	8202628	0.276526	0.970876	2.46e-07	0.0164168
chr21	8400288	0.172143	0.955848	1.73e-10	2.31e-05
chr21	8400295	0.254705	0.955848	6.24e-08	0.00623864
chr21	8400309	0.172894	0.854974	9.41e-07	0.0417903
chr21	8400313	0.20253	0.977403	1.19e-25	4.76e-20
chr21	9043161	0.36523	0.97691	5.69e-07	0.0284257
chr21	11001401	0.165534	0.872063	4.37e-07	0.0249449
chr21	11155129	0.961074	0.111064	1.01e-07	0.00806605
chr21	11625562	0.959983	0.07079	1.07e-11	2.13e-06
chr21	44369843	0.318529	0.965207	1.07e-06	0.0428102
chr22	13157363	0.288671	0.973368	1.67e-07	0.0166537
chr22	14555847	0.0748433	0.95495	4.23e-10	0.000126682
chr22	15415170	0.0736012	0.95495	2.48e-10	0.000126682
chr22	15573537	0.0759129	0.953761	1.94e-09	0.000388049
chr22	47176335	0.22253	0.962141	1.57e-07	0.0166537
chr22	48305029	0.654488	0.03749	6.98e-08	0.0104561
chrM	5755	0.0309752	2.19e-06	9.21e-05	0.0400752
chrX	20266689	0.190025	0.954019	4.79e-07	0.0394998
chrX	22898769	0.0957076	0.954019	6.92e-08	0.0104979
chrX	37905447	0.222249	0.970441	1.6e-12	9.26e-07
chrX	48957716	0.279869	0.964015	7.27e-08	0.0104979
chrX	60608797	0.944123	0.10229	8.67e-10	0.000250296
chrX	62370910	0.0975774	0.954019	1.2e-07	0.0139076
chrX	150984045	0.149861	0.955563	3.81e-08	0.00734088
chrX	150984054	0.195575	0.964015	2.61e-08	0.00602448
chrX	150984057	0.0464935	0.964015	1.68e-19	1.94e-13
chrX	150984205	0.255673	0.973496	2.13e-07	0.0189009
chrX	151177854	0.205055	0.969181	3.33e-10	0.000128335
chrX	153776706	0.911214	0.106872	1.79e-07	0.0184054
chrX	154431547	0.369695	0.977476	9.62e-08	0.0123414
chrX	155517699	0.971302	0.264302	1.91e-07	0.0184054
chrY	10175679	0.0966837	0.93172	2.4e-06	0.0115977

### Sheet: S3
Supplementary File S3. Estimating coverage enrichment from ONT Cas9 experiment
1. minimap2 was carried out twice per barcode: once vs. 45S sequence, another vs. human genome (GRCh38p13). BAM file then processed by `samtools coverage`.
2. chr21 (in red) contains a few incomplete 45S repeats, so 45S reads have a higher chance to map against that chrom than others (in other words, ignore chr21).
3. 45S is a multicopy gene, approx 300 copies.
4. comparing 45S mapping: non-barcoded reads had ~10x the read counts of barcodeX, but mean depth only increased by ~2x. This is likely because reads
mapping to the former are generally shorter (~5x) than those mapping to the latter.
WR025V1 (barcode17)
#rname	startpos	endpos	numreads	covbases	coverage	meandepth	meanbaseq	meanmapq			Enrichment (-fold)
45S	1	44838	8367	44838	100	599.737	21	41.8		Ratio of 45S/chr1 mean depths	108885
chr1	1	248956422	284	1363553	0.547708	0.00550797	23.1	56.7		Consider multicopy nature of 45S	362.951
chr2	1	242193529	334	1425377	0.588528	0.0060912	23	51.1
chr3	1	198295559	241	1111574	0.560564	0.00572644	23.6	58.1		Mean read length in 45S (bp)	3213.94
chr4	1	190214555	261	951770	0.500367	0.0052407	22.7	53.2
chr5	1	181538259	220	1039928	0.572842	0.00582755	23.6	58.6
chr6	1	170805979	197	789702	0.462339	0.00473031	23.3	58.6
chr7	1	159345973	201	922851	0.579149	0.0059913	23.4	57.6
chr8	1	145138636	162	708704	0.488295	0.00493503	23.6	57.4
chr9	1	138394717	150	791242	0.571728	0.00581238	23.5	56.7
chr10	1	133797422	155	847123	0.633139	0.00652216	23.3	56.2
chr11	1	135086622	166	698884	0.51736	0.00537788	23.3	58.7
chr12	1	133275309	151	713192	0.535127	0.00555095	23.7	58.5
chr13	1	114364328	104	441966	0.386454	0.00403505	23.7	57.9
chr14	1	107043718	111	525047	0.490498	0.00524604	23.2	54.9
chr15	1	101991189	74	343943	0.337228	0.00337228	23.1	57.1
chr16	1	90338345	107	453891	0.502434	0.00516113	23.4	58.9
chr17	1	83257441	117	579778	0.696368	0.00724329	23.1	51.3
chr18	1	80373285	108	479606	0.596723	0.00614845	23.3	53.6
chr19	1	58617616	71	425406	0.725731	0.00766326	22.6	54.5
chr20	1	64444167	109	529731	0.822	0.00865928	22.9	54.4
chr21	1	46709983	4796	341438	0.730974	0.562343	20.7	9.95
chr22	1	50818468	78	292576	0.575728	0.00794766	22.7	44.1
chrM	1	16569	1	681	4.11009	0.0411009	22.4	60
chrX	1	156040895	167	720635	0.461824	0.00467348	23.6	56.4
chrY	1	57227415	10	43549	0.0760981	0.00106066	19.7	18.3
lambda	1	48502	0	0	0	0	0	0
pUC19	1	2686	0	0	0	0	0	0
WR069V1 (barcode18)
#rname	startpos	endpos	numreads	covbases	coverage	meandepth	meanbaseq	meanmapq			Enrichment (-fold)
45S	1	44838	8077	44838	100	576.767	21.1	41.8		Ratio of 45S/chr1 mean depths	105015
chr1	1	248956422	257	1342176	0.539121	0.00549222	23.5	56.6		Consider multicopy nature of 45S	350.051
chr2	1	242193529	363	1465874	0.605249	0.00647362	23.5	50.1
chr3	1	198295559	248	1048090	0.528549	0.00535214	23.3	57.3		Mean read length in 45S (bp)	3201.82
chr4	1	190214555	223	946831	0.49777	0.00518763	23.6	53.8
chr5	1	181538259	189	831039	0.457776	0.00461189	24	56.7
chr6	1	170805979	172	958199	0.560987	0.00574717	23.1	57.9
chr7	1	159345973	185	799078	0.501474	0.00503849	23.4	54.5
chr8	1	145138636	136	582492	0.401335	0.0040446	23.6	58
chr9	1	138394717	137	777099	0.561509	0.00572642	23.5	53.4
chr10	1	133797422	160	832159	0.621954	0.00668005	23.8	56.7
chr11	1	135086622	152	808115	0.59822	0.00600014	23.9	58.6
chr12	1	133275309	121	636629	0.47768	0.00485538	23.3	58.5
chr13	1	114364328	92	359537	0.314379	0.00333448	23.3	58.7
chr14	1	107043718	107	470594	0.439628	0.00444335	24	57.3
chr15	1	101991189	83	398483	0.390703	0.00395025	23.4	54.7
chr16	1	90338345	89	426552	0.472172	0.00502759	22.2	56.8
chr17	1	83257441	92	449223	0.539559	0.00574428	23.1	55
chr18	1	80373285	99	474050	0.58981	0.0059636	23.2	54.7
chr19	1	58617616	54	241171	0.411431	0.00430367	23	53.8
chr20	1	64444167	89	423944	0.657847	0.00733831	23.1	53.2
chr21	1	46709983	4528	305849	0.654783	0.538095	20.8	11.5
chr22	1	50818468	71	298498	0.587381	0.00851927	23	43.9
chrM	1	16569	3	9120	55.0425	0.550425	23.4	60
chrX	1	156040895	171	871606	0.558575	0.00566313	23.5	56.2
chrY	1	57227415	8	20300	0.0354725	0.000428414	19.7	8.38
lambda	1	48502	0	0	0	0	0	0
pUC19	1	2686	0	0	0	0	0	0
WR025V9 (barcode19)
#rname	startpos	endpos	numreads	covbases	coverage	meandepth	meanbaseq	meanmapq			Enrichment (-fold)
45S	1	44838	7139	44836	99.9955	470.427	20.9	44.1		Ratio of 45S/chr1 mean depths	133446
chr1	1	248956422	198	847325	0.340351	0.00352522	22.8	56.5		Consider multicopy nature of 45S	444.82
chr2	1	242193529	272	880406	0.363513	0.00373873	23.1	49.2
chr3	1	198295559	183	628489	0.316946	0.00326579	23.3	58.8		Mean read length in 45S (bp)	2954.48
chr4	1	190214555	152	543198	0.285571	0.00294291	22.8	53.7
chr5	1	181538259	147	549101	0.302471	0.00305709	23.5	58.2
chr6	1	170805979	165	723353	0.423494	0.00433899	23.8	57.7
chr7	1	159345973	139	528692	0.331789	0.00338051	23.4	56.5
chr8	1	145138636	126	566391	0.390241	0.00397572	22.9	55.7
chr9	1	138394717	130	475860	0.343843	0.00351399	23.6	55.3
chr10	1	133797422	130	525710	0.392915	0.00413989	23.4	54.2
chr11	1	135086622	126	609878	0.451472	0.00452962	23.5	57.3
chr12	1	133275309	127	488295	0.366381	0.00382483	23.5	58.3
chr13	1	114364328	84	383904	0.335685	0.00342026	23.7	58.1
chr14	1	107043718	77	277953	0.259663	0.00267274	23.5	56.1
chr15	1	101991189	82	292210	0.286505	0.00286505	23.4	54
chr16	1	90338345	82	303376	0.335822	0.00352366	22.3	54.9
chr17	1	83257441	79	357871	0.429837	0.00435334	23	54.6
chr18	1	80373285	68	225943	0.281117	0.00315765	23.6	58.2
chr19	1	58617616	60	355029	0.605669	0.00607015	23.5	55
chr20	1	64444167	56	239241	0.371238	0.00405759	23.4	51.2
chr21	1	46709983	4499	299363	0.640897	0.442874	20.7	10.3
chr22	1	50818468	46	215696	0.424444	0.00615117	22.8	48.9
chrX	1	156040895	109	496620	0.318263	0.00319651	23.3	54.8
chrY	1	57227415	9	17555	0.0306759	0.000334438	23.9	16.9
chrM	1	16569	0	0	0	0	0	0
lambda	1	48502	0	0	0	0	0	0
pUC19	1	2686	0	0	0	0	0	0
WR069V9 (barcode 20)
#rname	startpos	endpos	numreads	covbases	coverage	meandepth	meanbaseq	meanmapq			Enrichment (-fold)
45S	1	44838	10596	44838	100	760.176	21	43.8		Ratio of 45S/chr1 mean depths	142779
chr1	1	248956422	306	1310615	0.526444	0.00532415	23.5	57.1		Consider multicopy nature of 45S	475.929
chr2	1	242193529	391	1522051	0.628444	0.00646397	23	49.8
chr3	1	198295559	301	1238627	0.624637	0.00644913	23.4	57.4		Mean read length in 45S (bp)	3216.76
chr4	1	190214555	271	1104982	0.580913	0.00605063	22.8	52.6
chr5	1	181538259	229	928439	0.511429	0.00525458	23.8	56.7
chr6	1	170805979	198	977267	0.57215	0.00585347	23.7	58.2
chr7	1	159345973	223	1115769	0.700218	0.00728283	23.5	59
chr8	1	145138636	202	875670	0.603333	0.00626377	23.6	58.3
chr9	1	138394717	149	720135	0.520349	0.00524219	24	55
chr10	1	133797422	192	794463	0.59378	0.00609421	22.6	56.2
chr11	1	135086622	195	811065	0.600404	0.00627674	23.5	57.2
chr12	1	133275309	175	766081	0.574811	0.00589933	23.5	58.7
chr13	1	114364328	122	519704	0.454428	0.00456977	24	57
chr14	1	107043718	121	599517	0.560067	0.00568636	23.2	58.7
chr15	1	101991189	126	590859	0.579324	0.00585027	23.5	54.4
chr16	1	90338345	128	658397	0.728812	0.00752647	22.6	53.4
chr17	1	83257441	157	705244	0.847064	0.00892228	22.1	53.4
chr18	1	80373285	116	570343	0.709618	0.00760399	22.9	54.6
chr19	1	58617616	103	465873	0.794766	0.00828365	23	57.1
chr20	1	64444167	117	513714	0.797146	0.00875322	23.4	54.5
chr21	1	46709983	6535	458330	0.981225	0.716759	20.8	11.4
chr22	1	50818468	100	432934	0.851923	0.0107264	23.3	42.5
chrX	1	156040895	201	928453	0.595006	0.00600742	23.9	57
chrY	1	57227415	10	52550	0.0918266	0.00113243	21	24.4
chrM	1	16569	0	0	0	0	0	0
lambda	1	48502	0	0	0	0	0	0
pUC19	1	2686	0	0	0	0	0	0
non-barcoded (unclassified)
#rname	startpos	endpos	numreads	covbases	coverage	meandepth	meanbaseq	meanmapq			Enrichment (-fold)
45S	1	44838	121527	44838	100	1408.64	24.3	20.4		Ratio of 45S/chr1 mean depths	7008.75
chr1	1	248956422	9917	42746051	17.1701	0.200983	23.1	55.6		Consider multicopy nature of 45S	23.3625
chr2	1	242193529	10899	44166986	18.2362	0.206895	23.2	53.7
chr3	1	198295559	8110	35406379	17.8554	0.200284	23.3	58.6		Mean read length in 45S (bp)	519.725
chr4	1	190214555	7787	32164645	16.9097	0.195355	23.2	56
chr5	1	181538259	7171	32012070	17.6338	0.198657	23.2	57.1
chr6	1	170805979	6690	29499333	17.2707	0.192271	23.3	58.4
chr7	1	159345973	6421	28546365	17.9147	0.201723	23.3	56.6
chr8	1	145138636	5890	26053248	17.9506	0.201987	23.3	57.7
chr9	1	138394717	5321	22051606	15.9338	0.18063	23.2	52.8
chr10	1	133797422	5635	24098242	18.011	0.207229	23	56.4
chr11	1	135086622	5494	24333495	18.0133	0.203418	23.1	57.6
chr12	1	133275309	5411	23654505	17.7486	0.198866	23.2	57.9
chr13	1	114364328	3827	16799679	14.6896	0.163619	23.3	58.2
chr14	1	107043718	3639	16621481	15.5278	0.173328	23.2	57.4
chr15	1	101991189	3470	15721438	15.4145	0.173918	23.1	56
chr16	1	90338345	3661	15609718	17.2792	0.203873	22.8	54.8
chr17	1	83257441	3466	14843599	17.8286	0.21031	22.7	53.3
chr18	1	80373285	3298	13961640	17.371	0.199626	23	55
chr19	1	58617616	2375	10729156	18.3036	0.212033	22.8	53.6
chr20	1	64444167	2829	12507480	19.4082	0.226192	22.9	54.4
chr21	1	46709983	7440	8173750	17.4989	0.964645	21.2	18.7
chr22	1	50818468	1784	7638723	15.0314	0.177325	22.7	50.1
chrM	1	16569	48	16554	99.9095	4.4984	19	58.8
chrX	1	156040895	6131	27376695	17.5446	0.195015	23.5	56.6
chrY	1	57227415	249	506576	0.885198	0.023237	21.4	27
lambda	1	48502	0	0	0	0	0	0
pUC19	1	2686	0	0	0	0	0	0
